# Comparative analysis of metabarcoding and metagenomics for fish biodiversity estimates using standard and novel high-flow filtration methods

**DOI:** 10.64898/2025.12.15.694277

**Authors:** Daniël van Berkel, Niels W. P. Brevé, Mark de Boer, Emmanuel G. Reynaud, Reindert Nijland

## Abstract

Molecular techniques involving environmental DNA (eDNA) are increasingly used for aquatic species detection. Metabarcoding, a widely adapted technique, suffers from primer bias: uneven amplification of species due to primer mismatches. The primer bias can be eliminated by omitting PCR, thereby sequencing all eDNA in a sample. This method, known as metagenomics, offers potential benefits for relative abundance estimates and epigenetic modifications, but is seldom applied to eukaryotic communities and eDNA.

This study uses an expanded two-by-two design to compare fish species detection between multi-marker metabarcoding and metagenomics using two filter types (conventional versus high-flow). Environmental DNA was collected in a controlled setup and two field settings, which contained several fish species including European sturgeon (*Acipenser sturio*). Moreover, we explore methylation patterns obtained from nanopore native sequencing.

All species present in the controlled environment were detected using both metabarcoding and metagenomics. In field settings, metagenomics detected more species than metabarcoding. High-flow filters recovered more species across all sequencing datasets, except in metabarcoding of field settings. Relative read counts between metabarcoding and metagenomics illustrate primer bias is present in the used primer sets. Most fish metagenomic sequences were identified as *A. sturio* across all eDNA samples. We observed three base modifications on the 18S region of *A. sturio*, where three sites showed different methylation patterns between eDNA samples.

Our results demonstrate that metabarcoding and metagenomics function complementary in species detection and metagenomics provides additional insights into base modifications. Moreover, high-flow filters offer strong potential for improved species detection in various environments.
