## Supplementary Table 1 for "Comparative analysis of metabarcoding and metagenomics for fish biodiversity estimates using standard and novel high-flow filtration methods"

Description: mean read length, SD read length, median read length and IQR read length of fish reads (bp) reads detected in a controlled environment and field setting.
Sample_Location	Filter_Type	Filter_volume	mean_read_length	sd_read_length	median_read_length	IQR_read_length
Biesbosch_Holding_tank	Conventional	2L	297.4	304.8	222	147
Biesbosch_Holding_tank	High_flow	2L	473.8	573	317	242
Biesbosch_Holding_tank	High_flow	8.3L	452.4	593.7	300	221
Biesbosch_Bucket	Conventional	2L	522.6	685.6	336	280
Biesbosch_Bucket	High_flow	2L	465.1	492.1	329	252
Blijdorp	Conventional	2L	461.9	503.8	332	253
Blijdorp	High_flow	2L	604.8	727	377	359
