## Supplementary Table 2 for "Comparative analysis of metabarcoding and metagenomics for fish biodiversity estimates using standard and novel high-flow filtration methods"

Description: Summary of metabarcoding (relative) read counts of the seven species overlapping between metabarcoding and metagenomics from Blijdorp Zoo eDNA water samples.
Barcode	species	Read_Count_Sum	FishReadCount	PercentageFish	Primer_set	Filter_type	SampleID	PCR_replicate	Sample_Description
barcode40	Acipenser sturio	4703	7709	61.00661564	MiFish	High-flow	Blij S1	1	Blijdorp cigarette filter 1 DNA extraction 1
barcode40	Dasyatis tortonesei	1053	7709	13.65935919	MiFish	High-flow	Blij S1	1	Blijdorp cigarette filter 1 DNA extraction 1
barcode40	Raja brachyura	65	7709	0.84317032	MiFish	High-flow	Blij S1	1	Blijdorp cigarette filter 1 DNA extraction 1
barcode40	Scomber scombrus	452	7709	5.86327669	MiFish	High-flow	Blij S1	1	Blijdorp cigarette filter 1 DNA extraction 1
barcode40	Sparus aurata	248	7709	3.217019069	MiFish	High-flow	Blij S1	1	Blijdorp cigarette filter 1 DNA extraction 1
barcode41	Acipenser sturio	2122	3634	58.39295542	MiFish	High-flow	Blij S1	2	Blijdorp cigarette filter 1 DNA extraction 1
barcode41	Dasyatis tortonesei	112	3634	3.082003302	MiFish	High-flow	Blij S1	2	Blijdorp cigarette filter 1 DNA extraction 1
barcode41	Raja brachyura	16	3634	0.440286186	MiFish	High-flow	Blij S1	2	Blijdorp cigarette filter 1 DNA extraction 1
barcode41	Scomber scombrus	240	3634	6.60429279	MiFish	High-flow	Blij S1	2	Blijdorp cigarette filter 1 DNA extraction 1
barcode43	Acipenser sturio	89000	140082	63.53421567	MiFish	High-flow	Blij S2	1	Blijdorp cigarette filter 2 DNA extraction 1
barcode43	Dasyatis tortonesei	25935	140082	18.51415599	MiFish	High-flow	Blij S2	1	Blijdorp cigarette filter 2 DNA extraction 1
barcode43	Mustelus asterias	178	140082	0.127068431	MiFish	High-flow	Blij S2	1	Blijdorp cigarette filter 2 DNA extraction 1
barcode43	Raja brachyura	1960	140082	1.39918048	MiFish	High-flow	Blij S2	1	Blijdorp cigarette filter 2 DNA extraction 1
barcode43	Scomber scombrus	5146	140082	3.673562628	MiFish	High-flow	Blij S2	1	Blijdorp cigarette filter 2 DNA extraction 1
barcode43	Sparus aurata	4787	140082	3.417284162	MiFish	High-flow	Blij S2	1	Blijdorp cigarette filter 2 DNA extraction 1
barcode44	Acipenser sturio	108369	193512	56.00117822	MiFish	High-flow	Blij S2	2	Blijdorp cigarette filter 2 DNA extraction 1
barcode44	Dasyatis tortonesei	45831	193512	23.68380255	MiFish	High-flow	Blij S2	2	Blijdorp cigarette filter 2 DNA extraction 1
barcode44	Raja brachyura	4107	193512	2.122349002	MiFish	High-flow	Blij S2	2	Blijdorp cigarette filter 2 DNA extraction 1
barcode44	Scomber scombrus	7035	193512	3.635433461	MiFish	High-flow	Blij S2	2	Blijdorp cigarette filter 2 DNA extraction 1
barcode44	Sparus aurata	11210	193512	5.792922403	MiFish	High-flow	Blij S2	2	Blijdorp cigarette filter 2 DNA extraction 1
barcode49	Acipenser sturio	5438	9231	58.91019391	MiFish	High-flow	Blij S1*	1	Blijdorp cigarette filter 1 DNA extraction 2
barcode49	Dasyatis tortonesei	1618	9231	17.52789514	MiFish	High-flow	Blij S1*	1	Blijdorp cigarette filter 1 DNA extraction 2
barcode49	Mustelus asterias	152	9231	1.646625501	MiFish	High-flow	Blij S1*	1	Blijdorp cigarette filter 1 DNA extraction 2
barcode49	Raja brachyura	112	9231	1.213303001	MiFish	High-flow	Blij S1*	1	Blijdorp cigarette filter 1 DNA extraction 2
barcode49	Scomber scombrus	376	9231	4.073231503	MiFish	High-flow	Blij S1*	1	Blijdorp cigarette filter 1 DNA extraction 2
barcode49	Sparus aurata	220	9231	2.383273751	MiFish	High-flow	Blij S1*	1	Blijdorp cigarette filter 1 DNA extraction 2
barcode51	Acipenser sturio	1900	2434	78.06080526	MiFish	High-flow	Blij S1*	3	Blijdorp cigarette filter 1 DNA extraction 2
barcode51	Dasyatis tortonesei	60	2434	2.465078061	MiFish	High-flow	Blij S1*	3	Blijdorp cigarette filter 1 DNA extraction 2
barcode51	Raja brachyura	39	2434	1.60230074	MiFish	High-flow	Blij S1*	3	Blijdorp cigarette filter 1 DNA extraction 2
barcode51	Sparus aurata	229	2434	9.408381265	MiFish	High-flow	Blij S1*	3	Blijdorp cigarette filter 1 DNA extraction 2
barcode52	Acipenser sturio	2174	2680	81.11940299	MiFish	High-flow	Blij S2*	1	Blijdorp cigarette filter 2 DNA extraction 2
barcode52	Dasyatis tortonesei	275	2680	10.26119403	MiFish	High-flow	Blij S2*	1	Blijdorp cigarette filter 2 DNA extraction 2
barcode52	Raja brachyura	25	2680	0.932835821	MiFish	High-flow	Blij S2*	1	Blijdorp cigarette filter 2 DNA extraction 2
barcode52	Scomber scombrus	111	2680	4.141791045	MiFish	High-flow	Blij S2*	1	Blijdorp cigarette filter 2 DNA extraction 2
barcode52	Sparus aurata	23	2680	0.858208955	MiFish	High-flow	Blij S2*	1	Blijdorp cigarette filter 2 DNA extraction 2
barcode53	Acipenser sturio	13674	23059	59.30005638	MiFish	High-flow	Blij S2*	2	Blijdorp cigarette filter 2 DNA extraction 2
barcode53	Dasyatis tortonesei	5901	23059	25.59087558	MiFish	High-flow	Blij S2*	2	Blijdorp cigarette filter 2 DNA extraction 2
barcode53	Labrus mixtus	204	23059	0.884687107	MiFish	High-flow	Blij S2*	2	Blijdorp cigarette filter 2 DNA extraction 2
barcode53	Mustelus asterias	220	23059	0.954074331	MiFish	High-flow	Blij S2*	2	Blijdorp cigarette filter 2 DNA extraction 2
barcode53	Raja brachyura	515	23059	2.233401275	MiFish	High-flow	Blij S2*	2	Blijdorp cigarette filter 2 DNA extraction 2
barcode53	Scomber scombrus	688	23059	2.983650635	MiFish	High-flow	Blij S2*	2	Blijdorp cigarette filter 2 DNA extraction 2
barcode53	Sparus aurata	854	23059	3.703543085	MiFish	High-flow	Blij S2*	2	Blijdorp cigarette filter 2 DNA extraction 2
barcode54	Acipenser sturio	14575	22240	65.53507194	MiFish	High-flow	Blij S2*	3	Blijdorp cigarette filter 2 DNA extraction 2
barcode54	Dasyatis tortonesei	4418	22240	19.86510791	MiFish	High-flow	Blij S2*	3	Blijdorp cigarette filter 2 DNA extraction 2
barcode54	Labrus mixtus	334	22240	1.501798561	MiFish	High-flow	Blij S2*	3	Blijdorp cigarette filter 2 DNA extraction 2
barcode54	Raja brachyura	259	22240	1.164568345	MiFish	High-flow	Blij S2*	3	Blijdorp cigarette filter 2 DNA extraction 2
barcode54	Scomber scombrus	1039	22240	4.67176259	MiFish	High-flow	Blij S2*	3	Blijdorp cigarette filter 2 DNA extraction 2
barcode54	Sparus aurata	694	22240	3.120503597	MiFish	High-flow	Blij S2*	3	Blijdorp cigarette filter 2 DNA extraction 2
barcode55	Acipenser sturio	42242	70880	59.59650113	MiFish	High-flow	Blij S3*	1	Blijdorp cigarette filter 3 DNA extraction 2
barcode55	Dasyatis tortonesei	10150	70880	14.31997743	MiFish	High-flow	Blij S3*	1	Blijdorp cigarette filter 3 DNA extraction 2
barcode55	Raja brachyura	1811	70880	2.555022573	MiFish	High-flow	Blij S3*	1	Blijdorp cigarette filter 3 DNA extraction 2
barcode55	Scomber scombrus	1149	70880	1.621049661	MiFish	High-flow	Blij S3*	1	Blijdorp cigarette filter 3 DNA extraction 2
barcode55	Sparus aurata	4899	70880	6.911681716	MiFish	High-flow	Blij S3*	1	Blijdorp cigarette filter 3 DNA extraction 2
barcode56	Acipenser sturio	7685	10142	75.77400907	MiFish	High-flow	Blij S3*	2	Blijdorp cigarette filter 3 DNA extraction 2
barcode56	Dasyatis tortonesei	596	10142	5.876552948	MiFish	High-flow	Blij S3*	2	Blijdorp cigarette filter 3 DNA extraction 2
barcode56	Raja brachyura	205	10142	2.021297574	MiFish	High-flow	Blij S3*	2	Blijdorp cigarette filter 3 DNA extraction 2
barcode56	Sparus aurata	475	10142	4.68349438	MiFish	High-flow	Blij S3*	2	Blijdorp cigarette filter 3 DNA extraction 2
barcode58	Acipenser sturio	11437	13529	84.53692069	MiFish	Conventional	Blij N1	1	Blijdorp conventional filter 1
barcode58	Dasyatis tortonesei	1074	13529	7.938502476	MiFish	Conventional	Blij N1	1	Blijdorp conventional filter 1
barcode58	Raja brachyura	64	13529	0.473057876	MiFish	Conventional	Blij N1	1	Blijdorp conventional filter 1
barcode58	Scomber scombrus	346	13529	2.55746914	MiFish	Conventional	Blij N1	1	Blijdorp conventional filter 1
barcode58	Sparus aurata	519	13529	3.836203711	MiFish	Conventional	Blij N1	1	Blijdorp conventional filter 1
barcode59	Acipenser sturio	16928	20705	81.75802946	MiFish	Conventional	Blij N1	2	Blijdorp conventional filter 1
barcode59	Dasyatis tortonesei	1403	20705	6.776141029	MiFish	Conventional	Blij N1	2	Blijdorp conventional filter 1
barcode59	Raja brachyura	54	20705	0.260806568	MiFish	Conventional	Blij N1	2	Blijdorp conventional filter 1
barcode59	Scomber scombrus	1248	20705	6.027529582	MiFish	Conventional	Blij N1	2	Blijdorp conventional filter 1
barcode59	Sparus aurata	940	20705	4.539966192	MiFish	Conventional	Blij N1	2	Blijdorp conventional filter 1
barcode62	Acipenser sturio	84250	106263	79.28441697	MiFish	Conventional	Blij N2	2	Blijdorp conventional filter 2
barcode62	Dasyatis tortonesei	6929	106263	6.520613948	MiFish	Conventional	Blij N2	2	Blijdorp conventional filter 2
barcode62	Mustelus asterias	524	106263	0.493116136	MiFish	Conventional	Blij N2	2	Blijdorp conventional filter 2
barcode62	Scomber scombrus	6825	106263	6.42274357	MiFish	Conventional	Blij N2	2	Blijdorp conventional filter 2
barcode62	Sparus aurata	7735	106263	7.27910938	MiFish	Conventional	Blij N2	2	Blijdorp conventional filter 2
barcode63	Acipenser sturio	62143	77004	80.70100255	MiFish	Conventional	Blij N2	3	Blijdorp conventional filter 2
barcode63	Dasyatis tortonesei	3653	77004	4.743909407	MiFish	Conventional	Blij N2	3	Blijdorp conventional filter 2
barcode63	Mustelus asterias	1019	77004	1.32330788	MiFish	Conventional	Blij N2	3	Blijdorp conventional filter 2
barcode63	Raja brachyura	1109	77004	1.440184925	MiFish	Conventional	Blij N2	3	Blijdorp conventional filter 2
barcode63	Scomber scombrus	4252	77004	5.521791076	MiFish	Conventional	Blij N2	3	Blijdorp conventional filter 2
barcode63	Sparus aurata	4828	77004	6.269804166	MiFish	Conventional	Blij N2	3	Blijdorp conventional filter 2
barcode64	Acipenser sturio	49366	56658	87.12979632	MiFish	Conventional	Blij N3	1	Blijdorp conventional filter 3
barcode64	Dasyatis tortonesei	2886	56658	5.093720216	MiFish	Conventional	Blij N3	1	Blijdorp conventional filter 3
barcode64	Mustelus asterias	512	56658	0.90366762	MiFish	Conventional	Blij N3	1	Blijdorp conventional filter 3
barcode64	Raja brachyura	235	56658	0.414769318	MiFish	Conventional	Blij N3	1	Blijdorp conventional filter 3
barcode64	Scomber scombrus	1888	56658	3.332274348	MiFish	Conventional	Blij N3	1	Blijdorp conventional filter 3
barcode64	Sparus aurata	1771	56658	3.125772177	MiFish	Conventional	Blij N3	1	Blijdorp conventional filter 3
barcode65	Acipenser sturio	63732	76672	83.12291319	MiFish	Conventional	Blij N3	2	Blijdorp conventional filter 3
barcode65	Dasyatis tortonesei	6591	76672	8.596358514	MiFish	Conventional	Blij N3	2	Blijdorp conventional filter 3
barcode65	Raja brachyura	803	76672	1.047318447	MiFish	Conventional	Blij N3	2	Blijdorp conventional filter 3
barcode65	Scomber scombrus	1589	76672	2.072464524	MiFish	Conventional	Blij N3	2	Blijdorp conventional filter 3
barcode65	Sparus aurata	3957	76672	5.160945326	MiFish	Conventional	Blij N3	2	Blijdorp conventional filter 3
barcode66	Acipenser sturio	21815	23942	91.11603041	MiFish	Conventional	Blij N3	3	Blijdorp conventional filter 3
barcode66	Dasyatis tortonesei	819	23942	3.420766853	MiFish	Conventional	Blij N3	3	Blijdorp conventional filter 3
barcode66	Mustelus asterias	161	23942	0.672458441	MiFish	Conventional	Blij N3	3	Blijdorp conventional filter 3
barcode66	Raja brachyura	44	23942	0.183777462	MiFish	Conventional	Blij N3	3	Blijdorp conventional filter 3
barcode66	Scomber scombrus	339	23942	1.415921811	MiFish	Conventional	Blij N3	3	Blijdorp conventional filter 3
barcode66	Sparus aurata	764	23942	3.191045025	MiFish	Conventional	Blij N3	3	Blijdorp conventional filter 3
barcode92	Acipenser sturio	9011	10904	82.63939839	2kb	Conventional	Blij N1	1+2+3	Blijdorp conventional filter 1
barcode92	Dasyatis tortonesei	637	10904	5.841892883	2kb	Conventional	Blij N1	1+2+3	Blijdorp conventional filter 1
barcode92	Scomber scombrus	1060	10904	9.721203228	2kb	Conventional	Blij N1	1+2+3	Blijdorp conventional filter 1
barcode92	Sparus aurata	196	10904	1.797505503	2kb	Conventional	Blij N1	1+2+3	Blijdorp conventional filter 1
barcode93	Acipenser sturio	701	881	79.56867196	2kb	Conventional	Blij N2	1+2+3	Blijdorp conventional filter 2
barcode93	Dasyatis tortonesei	40	881	4.540295119	2kb	Conventional	Blij N2	1+2+3	Blijdorp conventional filter 2
barcode93	Scomber scombrus	37	881	4.199772985	2kb	Conventional	Blij N2	1+2+3	Blijdorp conventional filter 2
barcode93	Sparus aurata	103	881	11.69125993	2kb	Conventional	Blij N2	1+2+3	Blijdorp conventional filter 2
barcode94	Acipenser sturio	9011	9703	92.8681851	2kb	Conventional	Blij N3	1+2+3	Blijdorp conventional filter 3
barcode94	Dasyatis tortonesei	367	9703	3.78233536	2kb	Conventional	Blij N3	1+2+3	Blijdorp conventional filter 3
barcode94	Scomber scombrus	121	9703	1.247036999	2kb	Conventional	Blij N3	1+2+3	Blijdorp conventional filter 3
barcode94	Sparus aurata	204	9703	2.102442544	2kb	Conventional	Blij N3	1+2+3	Blijdorp conventional filter 3
