## Supplementary Table 3 for "Comparative analysis of metabarcoding and metagenomics for fish biodiversity estimates using standard and novel high-flow filtration methods"

Description: Summary of metagenomics (relative) read counts of the seven species overlapping between metabarcoding and metagenomics from Blijdorp Zoo eDNA water samples.
Barcode	species	Fish_ReadCount	Read_Count	Percentage	Filter_type	SampleID	Sample_Description
barcode10	Acipenser sturio	6506	5814	89.36366431	High_flow	Blij S1	Blijdorp cigarette filter 1
barcode10	Mustelus asterias	6506	44	0.676298801	High_flow	Blij S1	Blijdorp cigarette filter 1
barcode10	Raja brachyura	6506	584	8.976329542	High_flow	Blij S1	Blijdorp cigarette filter 1
barcode10	Scomber scombrus	6506	38	0.584076237	High_flow	Blij S1	Blijdorp cigarette filter 1
barcode10	Sparus aurata	6506	7	0.107592991	High_flow	Blij S1	Blijdorp cigarette filter 1
barcode11	Dasyatis tortonesei	34316	9	0.026226833	High_flow	Blij S2	Blijdorp cigarette filter 2
barcode11	Labrus mixtus	34316	43	0.12530598	High_flow	Blij S2	Blijdorp cigarette filter 2
barcode11	Mustelus asterias	34316	122	0.355519291	High_flow	Blij S2	Blijdorp cigarette filter 2
barcode11	Acipenser sturio	34316	31862	92.84881688	High_flow	Blij S2	Blijdorp cigarette filter 2
barcode11	Raja brachyura	34316	1974	5.752418697	High_flow	Blij S2	Blijdorp cigarette filter 2
barcode11	Scomber scombrus	34316	209	0.609045343	High_flow	Blij S2	Blijdorp cigarette filter 2
barcode11	Sparus aurata	34316	58	0.169017368	High_flow	Blij S2	Blijdorp cigarette filter 2
barcode12	Mustelus asterias	6156	11	0.178687459	High_flow	Blij S3	Blijdorp cigarette filter 3
barcode12	Acipenser sturio	6156	5540	89.99350227	High_flow	Blij S3	Blijdorp cigarette filter 3
barcode12	Raja brachyura	6156	545	8.853151397	High_flow	Blij S3	Blijdorp cigarette filter 3
barcode12	Scomber scombrus	6156	30	0.487329435	High_flow	Blij S3	Blijdorp cigarette filter 3
barcode12	Sparus aurata	6156	15	0.243664717	High_flow	Blij S3	Blijdorp cigarette filter 3
barcode13	Mustelus asterias	2652	13	0.490196078	Conventional	Blij N1	Blijdorp conventional filter 1
barcode13	Raja brachyura	2652	126	4.751131222	Conventional	Blij N1	Blijdorp conventional filter 1
barcode13	Acipenser sturio	2652	2441	92.04374057	Conventional	Blij N1	Blijdorp conventional filter 1
barcode13	Scomber scombrus	2652	57	2.149321267	Conventional	Blij N1	Blijdorp conventional filter 1
barcode13	Sparus aurata	2652	10	0.377073906	Conventional	Blij N1	Blijdorp conventional filter 1
barcode14	Mustelus asterias	1175	6	0.510638298	Conventional	Blij N2	Blijdorp conventional filter 2
barcode14	Raja brachyura	1175	54	4.595744681	Conventional	Blij N2	Blijdorp conventional filter 2
barcode14	Acipenser sturio	1175	1083	92.17021277	Conventional	Blij N2	Blijdorp conventional filter 2
barcode14	Scomber scombrus	1175	18	1.531914894	Conventional	Blij N2	Blijdorp conventional filter 2
barcode14	Sparus aurata	1175	10	0.85106383	Conventional	Blij N2	Blijdorp conventional filter 2
barcode15	Mustelus asterias	3454	13	0.376375217	Conventional	Blij N3	Blijdorp conventional filter 3
barcode15	Raja brachyura	3454	279	8.077591199	Conventional	Blij N3	Blijdorp conventional filter 3
barcode15	Scomber scombrus	3454	20	0.579038796	Conventional	Blij N3	Blijdorp conventional filter 3
barcode15	Acipenser sturio	3454	3121	90.35900405	Conventional	Blij N3	Blijdorp conventional filter 3
barcode15	Sparus aurata	3454	11	0.318471338	Conventional	Blij N3	Blijdorp conventional filter 3
