## Supplementary Table 4 for "Comparative analysis of metabarcoding and metagenomics for fish biodiversity estimates using standard and novel high-flow filtration methods"

Description: Sample description (location, filter type, filter volume) and corresponding metrics: Total read count, fish read count, percentage fish reads, mean read length, sd read length, median read length, IQR read length, Acipenser sturio read count, Proportion of Acipenser sturio reads amongst fish read counts.
Sample_Location	Filter_type	Filter_volume	Total_readcount	Fish_reads	Percentage_fish_reads	mean_read_length	sd_read_length	median_read_length	IQR_read_length	Acipenser_sturio_reads	Proportion_fish_reads_Acipenser_sturio
Blijdorp	Conventional	2L	234359	2647	1.129	431.4	412.9	318	256	2441	92.2
Blijdorp	Conventional	2L	120228	1171	0.974	482.4	518.2	340	285	1083	92.5
Blijdorp	Conventional	2L	142579	3444	2.416	478.3	558.4	337	248	3121	90.6
Blijdorp	High_flow	2L	134532	6493	4.826	475.5	582.2	333	277	5814	89.5
Blijdorp	High_flow	2L	634467	34277	5.402	639	744.7	392	389	31862	93
Blijdorp	High_flow	2L	185398	6141	3.312	550.6	746	353	310	5540	90.2
Biesbosch_Holding_tank	Conventional	2L	632548	20900	3.304	267.3	219.6	210	120	20300	97.1
Biesbosch_Holding_tank	Conventional	2L	733168	13784	1.88	325.9	368.3	237	162	13387	97.1
Biesbosch_Holding_tank	Conventional	2L	316007	6164	1.951	336	377.7	246	164	5994	97.2
Biesbosch_Holding_tank	High_flow	2L	1295947	12394	0.956	406.6	353.5	305	203	12303	99.3
Biesbosch_Holding_tank	High_flow	2L	4374931	22003	0.503	487.7	594.8	319	246	21843	99.3
Biesbosch_Holding_tank	High_flow	2L	1911947	27327	1.429	493.1	630.4	322	259	26830	98.2
Biesbosch_Holding_tank	High_flow	8.3L	1670770	26256	1.571	452.4	593.7	300	221	25658	97.7
Biesbosch_Bucket	Conventional	2L	2636070	118748	4.505	522.6	685.6	336	280	117699	99.1
Biesbosch_Bucket	High_flow	2L	8020521	467797	5.833	465.1	492.1	329	252	466943	99.8
